# The timing of differentiation and potency of CD8 effector function is set by RNA binding proteins

**DOI:** 10.1101/2021.06.03.446738

**Authors:** Georg Petkau, Twm J. Mitchell, Krishnendu Chakraborty, Sarah E. Bell, Vanessa D’Angeli, Louise Matheson, David J. Turner, Alexander Saveliev, Ozge Gizlenci, Fiamma Salerno, Peter D. Katsikis, Martin Turner

## Abstract

CD8^+^ T cell differentiation into effector cells is initiated early after antigen encounter by signals from the T cell antigen receptor and costimulatory molecules. The molecular mechanisms that determine the timing and rate of differentiation however are not defined. Here we show that the RNA binding proteins (RBP) ZFP36 and ZFP36L1 limit the rate of differentiation of activated naïve CD8^+^ T cells and the potency of the resulting cytotoxic lymphocytes. The RBP act in an early and short temporal window to enforce dependency on costimulation via CD28 for full T cell activation and effector differentiation by directly binding mRNA of NF-ĸB, IRF8 and NOTCH1 transcription factors and cytokines, including IL2. Their absence in T cells, or the adoptive transfer of a small numbers of CD8^+^ T cells lacking the RBP, promotes resilience to influenza A virus infection without immunopathology. These findings highlight ZFP36 and ZFP36L1 as nodes for the integration of the early T cell activation signals determining the speed and quality of the CD8 response.
