## Supplementary data for "The timing of differentiation and potency of CD8 effector function is set by RNA binding proteins"

### Sheet: group I
Secretion	Transcription factors	Cell division	Signaling	Metabolism	Protein synth/mod	Apoptosis	Cytoskeleton/migration	Other
Rnf19a	Gfi1		Socs1	Kdm6b	Ell2	Bax	Cd69	Smim3
Srgn	Nfkb1		Mapk6	Slc7a1	Skil	Ndrg1		Med14
	Nfkb2		Cd274	Slc7a5	Hspa5
	Rel		Dusp5	Slc4a7	Eef1e1
	Egr2		Gadd45b	Arl5b
	Egr3		Tagap	Mat2a
	Pim1		Homer1	Ctps
	Fosl2		Tnfsf8	Agpat5
	Hnrnpdl		Ppp1r16b
	Ifrd1		Slamf7
			Gem
			Ppp2r3a
			Lilrb4a
			Mmd
			Nfkbib
			Crem
			Adamts6
percentage									sum
4.34783	21.7391	0	36.9565	17.3913	8.69565	4.34783	2.17391	4.34783	100

### Sheet: group II
Secretion	Transcription factors	Cell division	Signaling	Metabolism	Protein synth/mod	Apoptosis	Cytoskeleton/migration	Other
Ifng	Irf4	Cdkn1a	Il2ra	Hk2	Xbp1	Bcl2l1	Myo10	Ebna1bp2
Tnf	Zeb2	Plk2	Cish	Slc19a1	Ncl	Casp3		Mfsd2a
Gzmb	Myc	Plk3	Map2k3	Slc5a3	Atf6	Phlda1		Nrn1
Il2	Irf8	Rcc1	Ctla4	Slc29a1	Srsf7			Hnrnpa1
Ccl3	Nr4a1		Rasgef1b	Adk	Mrto4
Ccl4	Nr4a2		Rgs1	Tfrc
Ccl1	Nr4a3		Rgs16	Chchd4
Ccl9	Ybx3		Tnfrsf1b	Gfod1
Lta	Mafg		Spry1	Smyd2
Tnfsf11	Tgif1		Lrig1	Ttc39b
Tnfsf14	Bhlhe40		Ccdc50
Pdgfb	Mdfic		Pdcd1lg2
Xcl1	Rbpj		Tnfrsf9
	Hivep3
percentage									sum
19.403	20.8955	5.97015	19.403	14.9254	7.46269	4.47761	1.49254	5.97015	100

### Sheet: group III
Secretion	Transcription factors	Cell division	Signaling	Metabolism	Protein synth/mod	Apoptosis	Cytoskeleton/migration	Other
	Bach2	Cdk1	Cd28	Hmgcr	Cct8	Bcl2l11		Cd44
	Ybx1	Cdk6	Ranbp1	Pgk1	Hspe1	Fam129a		Pou2f2
	Zbtb32	Top2a	Prkca	Ldlr	Stip1	Rsl1d1		Hnrnph1
	Atxn1	Dut	Klrc1	Psat1	Eif4ebp1			Srsf3
		Srsf2	Txn1	Nsd2	Hsp90ab1			Srsf1
		Pclaf	Ptprs	Acot7	Fkbp1a
		E2f1	C1qbp		Npm1
		Cdc45			Eif5a
		Smc2			Hsph1
		Mcm3
		Mcm4
		Wdhd1
		Rrm2
		Ruvbl2
		Orc6
		Tfdp1
		Cbx5
		Zc3h12d
		Cenpe
percentage									sum
0	7.54717	35.8491	13.2075	11.3208	16.9811	5.66038	0	9.43396	100

### Sheet: Group IV
Secretion	Transcription factors	Cell division	Signaling	Metabolism	Protein synth/mod	Apoptosis	Cytoskeleton/migration	Other
Tnfsf10		Ska2	Il18r1	Slc2a3	Hopx		Vim	Trp53i11
		Rrm2	Iqsec1	Scd2	Padi2		Tagln2	Celf2
							Thy1
percentage									sum
7.14286	0	14.2857	14.2857	14.2857	14.2857	0	21.4286	14.2857	100

### Sheet: Group V
Secretion	Transcription factors	Cell division	Signaling	Metabolism	Protein synth/mod	Apoptosis	Cytoskeleton/migration	Other
Prf1	Fos		Il21r	Hs3st3b1	Znrf2	Shisa5	Plec	Zfp36
	Gata3		Cd247				Myl12b	Crim1
	Lef1		Socs3					Abca1
	Etv3		Smad3					Cd82
			Nedd9
			H2-Q7
			H2-D1
			Nlrc5
			Rassf2
			H2-Q6
percentage									sum
4.16667	16.6667	0	41.6667	4.16667	4.16667	4.16667	8.33333	16.6667	100
